# Matrix-associated extracellular vesicles modulate smooth muscle cell adhesion and directionality by presenting collagen VI

**DOI:** 10.1101/2023.08.17.551257

**Authors:** Alexander Kapustin, Sofia Serena Tsakali, Meredith Whitehead, George Chennell, Meng-Ying Wu, Chris Molenaar, Anton Kutikhin, Yimeng Chen, Sadia Ahmad, Leo Bogdanov, Maxim Sinitsky, Kseniya Rubina, Aled Clayton, Frederik J Verweij, Dirk Michiel Pegtel, Simona Zingaro, Arseniy Lobov, Bozhana Zainullina, Dylan Owen, Maddy Parsons, Richard E. Cheney, Derek Warren, Martin James Humphries, Thomas Iskratsch, Mark Holt, Catherine M Shanahan

**Affiliations:** School of Cardiovascular and Metabolic Medicine & Sciences, James Black Centre, King’s College London, 125 Coldharbour Lane, London, SE5 9NU, UK; Wohl Cellular Imaging Centre, King’s College London, 5 Cutcombe Road, London, SE5 9NU; Department of Urology, The Third Affiliated Hospital of Soochow University, Changzhou, Jiangsu, China, 213003; Laboratory for Molecular, Translational and Digital Medicine, Research Institute for Complex Issues of Cardiovascular Diseases, 6 Sosnovy Boulevard, Kemerovo, 650002, Russian Federation; Laboratory of Morphogenesis and Tissue Reparation, Faculty of Medicine, Lomonosov Moscow State University, Lomonosovsky av. 27-1, Moscow, 119991, Russia; Tissue Microenvironment Research Group, Division of Cancer & Genetics, School of Medicine, Cardiff University, Tenovus Building, Cardiff, UK, CF14 2XN; Division of Cell Biology, Neurobiology & Biophysics, Utrecht University, Padualaan 8, 3584 CH, Utrecht, The Netherlands; Amsterdam UMC, Location Vrije Universiteit Amsterdam, Department of Pathology, Cancer Center Amsterdam, De Boelelaan 1117, Amsterdam, The Netherlands; Randall Centre for Cell and Molecular Biophysics, School of Basic and Medical Biosciences, King’s College London, New Hunt’s House, Guy’s Campus, London, SE1 1UL UK; Laboratory of Regenerative Biomedicine, Institute of Cytology of the Russian Academy of Sciences, 4 Tikhoretskiy Prospekt, 194064, St. Petersburg, Russia; Centre for Molecular and Cell Technologies, Research Park, St. Petersburg State University, 7/9 Universitetskaya Embankment, 199034, St. Petersburg, Russia; Institute of Immunology and Immunotherapy, School of Mathematics and Centre of Membrane Proteins and Receptors (COMPARE), University of Birmingham, Birmingham, B15 2TT, UK; Department of Cell Biology and Physiology, School of Medicine, University of North Carolina at Chapel Hill, Chapel Hill, NC 27599, USA; School of Pharmacy, University of East Anglia, Norwich Research Park, Norwich, Norfolk, UK, NR4 7TJ; Wellcome Centre for Cell-Matrix Research, Faculty of Biology, Medicine & Health, Manchester Academic Health Science Centre, University of Manchester, Michael Smith Building, Oxford Road, Manchester, M13 9PT, United Kingdom; School of Engineering and Materials Science, Faculty of Science and Engineering, Queen Mary University of London, Engineering Building, Mile End Road, E1 4NS

**Keywords:** **Words:** small extracellular vesicles, cell adhesion, vascular remodelling

## Abstract

The extracellular matrix (ECM) supports blood vessel architecture and functionality and undergoes active remodelling during vascular repair and atherogenesis. Vascular smooth muscle cells (VSMCs) are essential for vessel repair and, via their secretome, can invade from the vessel media into the intima to mediate ECM remodelling. Accumulation of fibronectin (FN) is a hallmark of early vascular repair and atherosclerosis. Here we show that FN stimulates VSMCs to secrete small extracellular vesicles (sEVs) by activating the β1 integrin/FAK/Src pathway as well as Arp2/3-dependent branching of the actin cytoskeleton. We found that sEVs are trapped by the ECM in vitro and colocalise with FN in symptomatic atherosclerotic plaques in vivo. Functionally, ECM-trapped sEVs induced the formation of focal adhesions (FA) with enhanced pulling forces at the cellular periphery preventing cellular spreading and adhesion. Proteomic and GO pathway analysis revealed that VSMC-derived sEVs display a cell adhesion signature and are specifically enriched with collagen VI on the sEV surface. In vitro assays identified collagen VI as playing a key role in cell adhesion and invasion directionality. Taken together our data suggests that the accumulation of FN is a key early event in vessel repair acting to promote secretion of collage VI enriched sEVs by VSMCs. These sEVs stimulate directional invasion, most likely by triggering peripheral focal adhesion formation and actomyosin contraction to exert sufficient traction force to enable VSMC movement within the complex vascular ECM network.

**Figure Abstract:** Vascular smooth muscle cells sense fibronectin via β1 integrin and secrete small extracellular vesicles loaded with collagen VI. These extracellular vesicles are entrapped in the extracellular matrix and induce formation of peripheral focal adhesions presenting adhesion complex ECM proteins including collagen VI, LGALS3BP, EDIL3 and TGFBI. Focal adhesions anchor the extracellular matrix to actin fibrils in the cell. Contraction of the actin fibrils generates the mechanical force for directional cell invasion through the matrix. This figure was created with BioRender (https://biorender.com/).
