## Supplementary material for "Matrix-associated extracellular vesicles modulate smooth muscle cell adhesion and directionality by presenting collagen VI": Table S1

### Sheet: English
			Table S1 Anonymised patient's clinical data
ID	Gender	Date of birth	Date of surgery	Case history number	Age	Diagnosis at the time of surgery	Percent stenosis	Arterial hypertension	Myocardial infarction	Chronic heart failure	Chronic coronary syndrome	Ischemic stroke	Chronic obstructive pulmonary disease or asthma	Smoking status	Chronic kidney disease, stage 3-5	Type 2 diabetes mellitus	Overweight or obesity	Body mass index	Glomerular filtration rate (CKD-EPI 2021)	Left ventricular ejection fraction
ATHEROSCLEROTIC PLAQUES (INTACT AND ATHEROSCLEROTIC SEGMENTS)
1	male	1953-11-07	2020-09-11	8267	66	Chronic brain ischemia	70	Yes	No	Yes	Yes	No	No	No	No	No	Yes	31.56	62	62
2	female	1950-05-29	2020-09-14	8359	70	Chronic brain ischemia	90	Yes	No	Yes	Yes	No	Yes	No	No	No	Yes	28.65	79	65
3	male	1951-12-17	2020-09-15	8323	68	Ischemic stroke	70	Yes	No	Yes	No	Yes	No	No	No	Yes	Yes	33.05	72	66
4	male	1954-06-27	2020-10-20	9218	66	Ischemic stroke	80	Yes	Yes	Yes	Yes	Yes	No	Yes	No	Yes	Yes	26.39	95	69
5	male	1959-05-04	2020-10-20	9190	61	Chronic brain ischemia	82	Yes	Yes	Yes	Yes	No	No	Yes	No	No	Yes	29.05	98	63
6	male	1963-07-06	2020-10-22	9132	57	Ischemic stroke	65	Yes	Yes	Yes	Yes	Yes	No	Yes	No	No	No	22.72	58	64
7	female	1957-02-24	2020-10-22	9262	63	Chronic brain ischemia	70	Yes	Yes	Yes	Yes	No	No	No	No	No	Yes	29.4	60	64
8	female	1970-08-16	2020-10-26	9261	50	Chronic brain ischemia	95	Yes	No	No	No	No	No	No	No	Yes	Yes	30.99	102	72
9	male	1950-05-20	2020-10-26	9153	70	Chronic brain ischemia	73	Yes	No	Yes	Yes	No	No	Yes	No	Yes	Yes	26.57	67	63
10	female	1947-02-22	2020-10-27	9148	73	Chronic brain ischemia	80	Yes	No	Yes	Yes	No	Yes	Yes	No	No	Yes	31.61	50	70
11	male	1960-07-07	2020-10-28	9312	60	Chronic brain ischemia	80	Yes	No	Yes	Yes	No	Yes	Yes	No	No	No	20.62	92	66
12	female	1949-01-17	2020-10-29	9311	71	Ischemic stroke	75	Yes	No	Yes	Yes	Yes	No	No	No	Yes	No	24.8	53	68
13	male	1947-04-20	2020-10-30	9420	73	Chronic brain ischemia	70	Yes	No	Yes	Yes	No	Yes	No	Yes	No	Yes	25.1	62	69
14	male	1962-08-17	2020-10-30	9474	58	Chronic brain ischemia	95	Yes	Yes	Yes	Yes	No	Yes	Yes	No	No	No	22.53	95	62
PLAQUE EXOSOMES
15	male	1958-11-21	2020-12-03	10207	62	Chronic brain ischemia	72	Yes	Yes	Yes	Yes	No	No	Yes	No	Yes	No	22.59	88	51
16	female	1957-06-01	2020-12-04	10435	63	Chronic brain ischemia	78	Yes	Yes	Yes	Yes	No	No	No	No	Yes	Yes	32.34	66	65
17	male	1957-09-01	2020-12-09	10386	63	Ischemic stroke	99	Yes	No	Yes	No	Yes	No	Yes	No	No	Yes	28.4	76	65
18	male	1958-10-08	2020-12-09	10436	62	Chronic brain ischemia	80	Yes	Yes	Yes	No	No	No	No	Yes	No	Yes	32.4	84	62
19	male	1961-08-24	2020-12-10	10477	59	Chronic brain ischemia	80	Yes	Yes	Yes	Yes	No	No	No	No	Yes	Yes	32.87	88	55
20	male	1950-08-30	2020-12-11	10292	70	Chronic brain ischemia	61	Yes	No	No	No	No	No	No	No	No	Yes	32.42	87	68

### Sheet: Russian
№	ФИО	Пол	Дата рождения	Дата операции	№ карты	Полных лет	Диагноз	Стеноз, %	Артериальная гипертензия(АГ) / гипертоническая болезнь (ГБ)	Инфаркт миокарда (ИМ)	Хроническая сердечная недостаточность (ХСН)	Стабильная стенокардия	Инсульт (ОНМК)	Хроническая обструктивная болезнь легких (ХОБЛ) / бронхиальная аста (БА)	Курение	Хроническая болезнь почек (ХБП)	Сахарный диабет 2 типа (СД 2)	Избыточный вес	Индекс массы тела (ИМТ)	Скорость клубочковой фильтрации (СКФ)	Фракция выброса левого желудочка (ФВ ЛЖ)
БЛЯШКИ (ИНТАКТНАЯ И АТЕРОСКЛЕРОТИЧЕСКАЯ ТКАНЬ)
1	Куцакин И.Г.	м	1953-11-07	2020-09-11	8267	66	ХИГМ	70	да	нет	да	да	нет	нет	нет	нет	нет	да	31.56	62	62
2	Якушина Л.М.	ж	1950-05-29	2020-09-14	8359	70	ХИГМ	90	да	нет	да	да	нет	да	нет	нет	нет	да	28.65	79	65
3	Шайгеров Н.Г.	м	1951-12-17	2020-09-15	8323	68	ОНМК	70	да	нет	да	нет	да	нет	нет	нет	да	да	33.05	72	66
4	Ковылин А.И.	м	1954-06-27	2020-10-20	9218	66	ОНМК	80	да	да	да	да	да	нет	да	нет	да	да	26.39	95	69
5	Ерёмкин В.Д.	м	1959-05-04	2020-10-20	9190	61	ХИГМ	82	да	да	да	да	нет	нет	да	нет	нет	да	29.05	98	63
6	Рубцов А.В.	м	1963-07-06	2020-10-22	9132	57	ОНМК	65	да	да	да	да	да	нет	да	нет	нет	нет	22.72	58	64
7	Алиева Н.П.	ж	1957-02-24	2020-10-22	9262	63	ХИГМ	70	да	да	да	да	нет	нет	нет	нет	нет	да	29.4	60	64
8	Сороковых В.Н.	ж	1970-08-16	2020-10-26	9261	50	ХИГМ	95	да	нет	нет	нет	нет	нет	нет	нет	да	да	30.99	102	72
9	Меркулов Е.И.	м	1950-05-20	2020-10-26	9153	70	ХИГМ	73	да	нет	да	да	нет	нет	да	нет	да	да	26.57	67	63
10	Колчина Л.В	ж	1947-02-22	2020-10-27	9148	73	ХИГМ	80	да	нет	да	да	нет	да	да	нет	нет	да	31.61	50	70
11	Мещеряков В.М.	м	1960-07-07	2020-10-28	9312	60	ХИГМ	80	да	нет	да	да	нет	да	да	нет	нет	нет	20.62	92	66
12	Рыбакова Т.С.	ж	1949-01-17	2020-10-29	9311	71	ОНМК	75	да	нет	да	да	да	нет	нет	нет	да	нет	24.8	53	68
13	Андреев А.В.	м	1947-04-20	2020-10-30	9420	73	ХИГМ	70	да	нет	да	да	нет	да	нет	да	нет	да	25.1	62	69
14	Гусак А.А	м	1962-08-17	2020-10-30	9474	58	ХИГМ	95	да	да	да	да	нет	да	да	нет	нет	нет	22.53	95	62
БЛЯШЕЧНЫЕ ЭКЗОСОМЫ
15	Переверзев В.А.	м	1958-11-21	2020-12-03	10207	62	ХИГМ	72	да	да	да	да	нет	нет	да	нет	да	нет	22.59	88	51
16	Королева Е.В.	ж	1957-06-01	2020-12-04	10435	63	ХИГМ	78	да	да	да	да	нет	нет	нет	нет	да	да	32.34	66	65
17	Шинкевич Ю.А.	м	1957-09-01	2020-12-09	10386	63	ОНМК	99	да	нет	да	нет	да	нет	да	нет	нет	да	28.4	76	65
18	Казаркин В.П.	м	1958-10-08	2020-12-09	10436	62	ХИГМ	80	да	да	да	нет	нет	нет	нет	да	нет	да	32.4	84	62
19	Вяльцин В.В.	м	1961-08-24	2020-12-10	10477	59	ХИГМ	80	да	да	да	да	нет	нет	нет	нет	да	да	32.87	88	55
20	Воронов Ю.М.	м	1950-08-30	2020-12-11	10292	70	ХИГМ	61	да	нет	нет	нет	нет	нет	нет	нет	нет	да	32.42	87	68
