## Supplementary material for "Matrix-associated extracellular vesicles modulate smooth muscle cell adhesion and directionality by presenting collagen VI": Table S4

### Sheet: Intact-specific
Intact_specific Uniprot accession number	Protein	Gene	Full protein name
A0A087WSZ0	KVD08_HUMAN	IGKV1D-8	Immunoglobulin kappa variable 1D-8
A0A087WW87;P01614	KV240/40_HUMAN	IGKV2-40/2D-40	Immunoglobulin kappa variable 2-40/2D-40
A0A0A0MRZ8;P04433	KVD11/311_HUMAN	IGKV3D-11/311	Immunoglobulin kappa variable 3D-11/311
A0A0A0MS15;A0A0B4J1V6	HV349/373_HUMAN	IGHV3-49/73	Immunoglobulin heavy variable 3-49/73
A0A0A0MT36;A0A0C4DH26	KVD21/41_HUMAN	IGKV6D-21/41	Immunoglobulin kappa variable 6D-21/41
A0A0B4J1U3	LV136_HUMAN	IGLV1-36	Immunoglobulin lambda variable 1-36
A0A0B4J1U7	HV601_HUMAN	IGHV6-1	Immunoglobulin heavy variable 6-1
A0A0B4J1V2	HV226_HUMAN	IGHV2-26	Immunoglobulin heavy variable 2-26
A0A0B4J1X5	HV374_HUMAN	IGHV3-74	Immunoglobulin heavy variable 3-74
A0A0C4DH34	HV428_HUMAN	IGHV4-28	Immunoglobulin heavy variable 4-28
A0A0C4DH35	HV335_HUMAN	IGHV3-35	Probable non-functional immunoglobulin heavy variable 3-35
A0A0C4DH36	HV338_HUMAN	IGHV3-38	Probable non-functional immunoglobulin heavy variable 3-38
A0A0C4DH73;P01611	KV112/12_HUMAN	IGKV1/1D-12	Immunoglobulin kappa variable 1/1D-12
A0A0J9YX35	HV64D_HUMAN	IGHV3-64D	Immunoglobulin heavy variable 3-64D
A0MZ66	SHOT1_HUMAN	SHTN1	Shootin-1
A2VDF0	FUCM_HUMAN	FUOM	Fucose mutarotase
A6NGU5;B5MD39;P19440;P36268;Q14390	GGT3/GGTL3/GGT1/2/GGTL2_HUMAN	GGT3P/GGTLC3/GGT1/GGT2P/GGTLC2	Putative glutathione hydrolase 3 proenzyme / Putative glutathione hydrolase light chain 3 / Glutathione hydrolase 1 proenzyme / Inactive glutathione hydrolase 2 / Glutathione hydrolase light chain 2
A8MWD9;P62308	RUXGL/RUXG_HUMAN	SNRPGP15/SNRPG	Putative small nuclear ribonucleoprotein G-like protein 15 / Small nuclear ribonucleoprotein G
O95965	ITGBL_HUMAN	ITGBL1	Integrin beta-like protein 1
P01602;P0DOX7	KV105/IGK_HUMAN	IGKV1-5	Immunoglobulin kappa variable 1-5 / Immunoglobulin kappa light chain
P01764	HV323_HUMAN	IGHV3-23	Immunoglobulin heavy variable 3-23
P01817	HV205_HUMAN	IGHV2-5	Immunoglobulin heavy variable 2-5
P02775	CXCL7_HUMAN	PPBP	Platelet basic protein
P03956	MMP1_HUMAN	MMP1	Interstitial collagenase
P04066	FUCO_HUMAN	FUCA1	Tissue alpha-L-fucosidase
P04070	PROC_HUMAN	PROC	Vitamin K-dependent protein C
P04180	LCAT_HUMAN	LCAT	Phosphatidylcholine-sterol acyltransferase
P04350;P07437;P68371	TBB4A/TBB5/TBB4B_HUMAN	TUBB4A/TUBB/TUBB4B	Tubulin beta-4A chain / Tubulin beta chain / Tubulin beta-4B chain
P07437;P68371;Q13885;Q9H4B7	TBB5/TBB4B/TBB2A/TBB1_HUMAN	TUBB/TUBB4B/TUBB2A/TUBB1	Tubulin beta chain / Tubulin beta-4B chain / Tubulin beta-2A chain / Tubulin beta-1 chain
P08134;P61586;P62745	RHOC/RHOA/RHOB_HUMAN	RHOC/RHOA/RHOB	Rho-related GTP-binding protein RhoC / Transforming protein RhoA / Rho-related GTP-binding protein RhoB
P08246	ELNE_HUMAN	ELANE	Neutrophil elastase
P08311	CATG_HUMAN	CTSG	Cathepsin G
P08962	CD63_HUMAN	CD63	CD63 antigen
P14854	CX6B1_HUMAN	COX6B1	Cytochrome c oxidase subunit 6B1
P15153;P60953;P63000;P84095	RAC2/CDC42/RAC1/RHOG_HUMAN	RAC2/CDC42/RAC1/RHOG	Ras-related C3 botulinum toxin substrate 2 / Cell division control protein 42 homolog / Ras-related C3 botulinum toxin substrate 1 / Rho-related GTP-binding protein RhoG
P15169	CBPN_HUMAN	CPN1	Carboxypeptidase N catalytic chain
P15529	MCP_HUMAN	CD46	Membrane cofactor protein
P16671	CD36_HUMAN	CD36	Platelet glycoprotein 4
P17936	IBP3_HUMAN	IGFBP3	Insulin-like growth factor-binding protein 3
P19623	SPEE_HUMAN	SRM	Spermidine synthase
P20851	C4BPB_HUMAN	C4BPB	C4b-binding protein beta chain
P28799	GRN_HUMAN	GRN	Progranulin
P29373	RABP2_HUMAN	CRABP2	Cellular retinoic acid-binding protein 2
P30711	GSTT1_HUMAN	GSTT1	Glutathione S-transferase theta-1
P31943;P52597;P55795	HNRH1/HNRPF/HNRH2_HUMAN	HNRNPH1/HNRNPF/HNRNPH2	Heterogeneous nuclear ribonucleoprotein H/F/H2
P32189	GLPK_HUMAN	GK	Glycerol kinase
P35625	TIMP3_HUMAN	TIMP3	Metalloproteinase inhibitor 3
P38571	LICH_HUMAN	LIPA	Lysosomal acid lipase/cholesteryl ester hydrolase
P41567	EIF1_HUMAN	EIF1	Eukaryotic translation initiation factor 1
P42768	WASP_HUMAN	WAS	Wiskott-Aldrich syndrome protein
P46109	CRKL_HUMAN	CRKL	Crk-like protein
P46379	BAG6_HUMAN	BAG6	Large proline-rich protein BAG6
P47895	AL1A3_HUMAN	ALDH1A3	Aldehyde dehydrogenase family 1 member A3
P48059;Q7Z4I7	LIMS1/2_HUMAN	LIMS1/2	LIM and senescent cell antigen-like-containing domain protein 1/2
P48509	CD151_HUMAN	CD151	CD151 antigen
P48681	NEST_HUMAN	NES	Nestin
P48723	HSP13_HUMAN	HSPA13	Heat shock 70 kDa protein 13
P50440	GATM_HUMAN	GATM	Glycine amidinotransferase, mitochondrial
P50570;Q9UQ16	DYN2/3_HUMAN	DNM2/3	Dynamin-2/3
Q5VTQ0	TT39B_HUMAN	TTC39B	Tetratricopeptide repeat protein 39B
Q6BCY4	NB5R2_HUMAN	CYB5R2	NADH-cytochrome b5 reductase 2
Q6NYC8	PPR18_HUMAN	PPP1R18	Phostensin
Q6P4A8	PLBL1_HUMAN	PLBD1	Phospholipase B-like 1
Q6P587	FAHD1_HUMAN	FAHD1	Acylpyruvase FAHD1, mitochondrial
Q6P996	PDXD1_HUMAN	PDXDC1	Pyridoxal-dependent decarboxylase domain-containing protein 1
Q6PML9	ZNT9_HUMAN	SLC30A9	Zinc transporter 9
Q6UW02	CP20A_HUMAN	CYP20A1	Cytochrome P450 20A1
Q6UWY5	OLFL1_HUMAN	OLFML1	Olfactomedin-like protein 1
Q6UXH1	CREL2_HUMAN	CRELD2	Protein disulfide isomerase CRELD2
Q6V0I7	FAT4_HUMAN	FAT4	Protocadherin Fat 4
Q7Z3J2	VP35L_HUMAN	VPS35L	VPS35 endosomal protein-sorting factor-like
Q7Z5R6	AB1IP_HUMAN	APBB1IP	Amyloid beta A4 precursor protein-binding family B member 1-interacting protein
Q86TI2	DPP9_HUMAN	DPP9	Dipeptidyl peptidase 9
Q86UD1	OAF_HUMAN	OAF	Out at first protein homolog
Q86YR5	GPSM1_HUMAN	GPSM1	G-protein-signaling modulator 1
Q8IUI8	CRLF3_HUMAN	CRLF3	Cytokine receptor-like factor 3
Q8N0W3	FCSK_HUMAN	FCSK	L-fucose kinase
Q8N2G8	GHDC_HUMAN	GHDC	GH3 domain-containing protein
Q8WUJ3	CEMIP_HUMAN	CEMIP	Cell migration-inducing and hyaluronan-binding protein
Q8WUX9	CHMP7_HUMAN	CHMP7	Charged multivesicular body protein 7
Q92496	FHR4_HUMAN	CFHR4	Complement factor H-related protein 4
Q92945;Q96AE4	FUBP2/1_HUMAN	KHSRP/FUBP1	Far upstream element-binding protein 2/1
Q96AQ6	PBIP1_HUMAN	PBXIP1	Pre-B-cell leukemia transcription factor-interacting protein 1
Q96C90	PP14B_HUMAN	PPP1R14B	Protein phosphatase 1 regulatory subunit 14B
Q96CT7	CC124_HUMAN	CCDC124	Coiled-coil domain-containing protein 124
Q96NY7	CLIC6_HUMAN	CLIC6	Chloride intracellular channel protein 6
Q96RQ3	MCCA_HUMAN	MCCC1	Methylcrotonoyl-CoA carboxylase subunit alpha, mitochondrial
Q96T76	MMS19_HUMAN	MMS19	MMS19 nucleotide excision repair protein homolog
Q99542	MMP19_HUMAN	MMP19	Matrix metalloproteinase-19
Q99805	TM9S2_HUMAN	TM9SF2	Transmembrane 9 superfamily member 2
Q99985	SEM3C_HUMAN	SEMA3C	Semaphorin-3C
Q99996	AKAP9_HUMAN	AKAP9	A-kinase anchor protein 9
Q9BQB6	VKOR1_HUMAN	VKORC1	Vitamin K epoxide reductase complex subunit 1
Q9NX46	ADPRS_HUMAN	ADPRS	ADP-ribosylhydrolase ARH3
Q9P000	COMD9_HUMAN	COMMD9	COMM domain-containing protein 9
Q9P1F3	ABRAL_HUMAN	ABRACL	Costars family protein ABRACL
Q9UBF2	COPG2_HUMAN	COPG2	Coatomer subunit gamma-2
Q9UBP4	DKK3_HUMAN	DKK3	Dickkopf-related protein 3
Q9UGM5	FETUB_HUMAN	FETUB	Fetuin-B
Q9UGV2	NDRG3_HUMAN	NDRG3	Protein NDRG3
Q9UJY5	GGA1_HUMAN	GGA1	ADP-ribosylation factor-binding protein GGA1
Q9UK76	JUPI1_HUMAN	JPT1	Jupiter microtubule associated homolog 1
Q9UKZ9	PCOC2_HUMAN	PCOLCE2	Procollagen C-endopeptidase enhancer 2
Q9UL15	BAG5_HUMAN	BAG5	BAG family molecular chaperone regulator 5
Q9Y263	PLAP_HUMAN	PLAA	Phospholipase A-2-activating protein
Q9Y312	AAR2_HUMAN	AAR2	Protein AAR2 homolog
Q9Y4D7	PLXD1_HUMAN	PLXND1	Plexin-D1
Q9Y547	IFT25_HUMAN	HSPB11	Intraflagellar transport protein 25 homolog
Q9Y5Y2	NUBP2_HUMAN	NUBP2	Cytosolic Fe-S cluster assembly factor NUBP2
Q9Y6M7	S4A7_HUMAN	SLC4A7	Sodium bicarbonate cotransporter 3
Q9Y6W3	CAN7_HUMAN	CAPN7	Calpain-7
