## Supplementary material for "Matrix-associated extracellular vesicles modulate smooth muscle cell adhesion and directionality by presenting collagen VI": Table S5

### Sheet: Plaque-specific
Plaque_specific Uniprot accession number	Protein	Gene	Full protein name
A0A0A0MS15	HV349_HUMAN	IGHV3-49	Immunoglobulin heavy variable 3-49
A1A4V9	CF119_HUMAN	CFAP119	Cilia- and flagella-associated protein 119
B5ME19;Q99613	EIFCL/EIF3C_HUMAN	EIF3CL/EIF3C	Eukaryotic translation initiation factor 3 subunit C-like protein / Eukaryotic translation initiation factor 3 subunit C
E9PAV3;Q9BZK3	NACAM/NACP4_HUMAN	NACA/NACA4P	Nascent polypeptide-associated complex subunit alpha, muscle-specific form / Putative nascent polypeptide-associated complex subunit alpha-like protein
O00192	ARVC_HUMAN	ARVCF	Armadillo repeat protein deleted in velo-cardio-facial syndrome
O00203	AP3B1_HUMAN	AP3B1	AP-3 complex subunit beta-1
O00291	HIP1_HUMAN	HIP1	Huntingtin-interacting protein 1
P00352;P05091	AL1A1/ALDH2_HUMAN	ALDH1A1 / ALDH2	Aldehyde dehydrogenase 1A1 / Aldehyde dehydrogenase, mitochondrial
P00403	COX2_HUMAN	MT-CO2	Cytochrome c oxidase subunit 2
P00966	ASSY_HUMAN	ASS1	Argininosuccinate synthase
P01911;Q30154	DRB1/5_HUMAN	HLA-DRB1/5	HLA class II histocompatibility antigen, DRB1/5 beta chain
P02763;P19652	A1AG1/2_HUMAN	ORM1/2	Alpha-1-acid glycoprotein 1/2
P04430	KV116_HUMAN	IGKV1-16	Immunoglobulin kappa variable 1-16
P04908;Q7L7L0;Q8IUE6;Q93077	H2A1B/A3/A2B/A1C_HUMAN	H2AC4/AW/AC21/AC6	Histone H2A type 1-B/E / Histone H2A type 3 / Histone H2A type 2-B / Histone H2A type 1-C
P05141	ADT2_HUMAN	SLC25A5	ADP/ATP translocase 2
P05165	PCCA_HUMAN	PCCA	Propionyl-CoA carboxylase alpha chain, mitochondrial
P06239;P07947;P12931	LCK/YES/SRC_HUMAN	LCK/YES1/SRC	Tyrosine-protein kinase Lck / Tyrosine-protein kinase Yes / Proto-oncogene tyrosine-protein kinase Src
P06737;P11216	PYGL/PYGB_HUMAN	PYGL/PYGB	Glycogen phosphorylase, liver form / brain form
P07305	H10_HUMAN	H1-0	Histone H1.0
P07902	GALT_HUMAN	GALT	Galactose-1-phosphate uridylyltransferase
P08240	SRPRA_HUMAN	SRPRA	Signal recognition particle receptor subunit alpha
P08514	ITA2B_HUMAN	ITGA2B	Integrin alpha-Iib
P08621	RU17_HUMAN	SNRNP70	U1 small nuclear ribonucleoprotein 70 kDa
P08631	HCK_HUMAN	HCK	Tyrosine-protein kinase HCK
P08729	K2C7_HUMAN	KRT7	Keratin, type II cytoskeletal 7
P09429;P26583	HMGB1/2_HUMAN	HMGB1/2	High mobility group protein B1/2
P09471	GNAO_HUMAN	GNAO1	Guanine nucleotide-binding protein G(o) subunit alpha
P14923;P35222	PLAK/CTNB1_HUMAN	JUP/CTNNB1	Junction plakoglobin / Catenin beta-1
P15880	RS2_HUMAN	RPS2	40S ribosomal protein S2
P16219	ACADS_HUMAN	ACADS	Short-chain specific acyl-CoA dehydrogenase, mitochondrial
P16401	H15_HUMAN	H1-5	Histone H1.5
P16870	CBPE_HUMAN	CPE	Carboxypeptidase E
P16885	PLCG2_HUMAN	PLCG2	1-phosphatidylinositol 4,5-bisphosphate phosphodiesterase gamma-2
P17096	HMGA1_HUMAN	HMGA1	High mobility group protein HMG-I/HMG-Y
P17302	CXA1_HUMAN	GJA1	Gap junction alpha-1 protein
P17540	KCRS_HUMAN	CKMT2	Creatine kinase S-type, mitochondrial
P17812	PYRG1_HUMAN	PYRG1	CTP synthase 1
P19022	CADH2_HUMAN	CDH2	Cadherin-2
P19174	PLCG1_HUMAN	PLCG1	1-phosphatidylinositol 4,5-bisphosphate phosphodiesterase gamma-1
P19525	E2AK2_HUMAN	EIF2AK2	Interferon-induced, double-stranded RNA-activated protein kinase
P21589	5NTD_HUMAN	NT5E	5'-nucleotidase
P23193	TCEA1_HUMAN	TCEA1	Transcription elongation factor A protein 1
P26232;P35221	CTNA2/1_HUMAN	CTNNA2/1	Catenin alpha-2/1
P26373	RL13_HUMAN	RPL13	60S ribosomal protein L13
P26639	SYTC_HUMAN	TARS1	Threonine--tRNA ligase 1, cytoplasmic
P27635	RL10_HUMAN	RPL10	60S ribosomal protein L10
P28331	NDUS1_HUMAN	NDUFS1	NADH-ubiquinone oxidoreductase 75 kDa subunit, mitochondrial
P29590	PML_HUMAN	PML	Protein PML
P30419	NMT1_HUMAN	NMT1	Glycylpeptide N-tetradecanoyltransferase 1
P30536	TSPO_HUMAN	TSPO	Translocator protein
P30740;P50452;P50453	ILEU/SPB8/9_HUMAN	SERPINB1/8/9	Leukocyte elastase inhibitor / Serpin B8/9
P31944	CASPE_HUMAN	CASP14	Caspase-14
P32119;Q06830	PRDX2/1_HUMAN	PRDX2/1	Peroxiredoxin-2/1
P35611	ADDA_HUMAN	ADD1	Alpha-adducin
P35658	NU214_HUMAN	NUP214	Nuclear pore complex protein Nup214
P35713	SOX18_HUMAN	SOX18	Transcription factor SOX-18
P37108	SRP14_HUMAN	SRP14	Signal recognition particle 14 kDa protein
P39656	OST48_HUMAN	DDOST	Dolichyl-diphosphooligosaccharide--protein glycosyltransferase 48 kDa subunit
P40429	RL13A_HUMAN	RPL13A	60S ribosomal protein L13a
P40616	ARL1_HUMAN	ARL1	ADP-ribosylation factor-like protein 1
P41208	CETN2_HUMAN	CETN2	Centrin-2
P41218	MNDA_HUMAN	MNDA	Myeloid cell nuclear differentiation antigen
P42229	STA5A_HUMAN	STAT5A	Signal transducer and activator of transcription 5A
P42766	RL35_HUMAN	RPL35	60S ribosomal protein L35
P42892	ECE1_HUMAN	ECE1	Endothelin-converting enzyme 1
P43243	MATR3_HUMAN	MATR3	Matrin-3
P45954	ACDSB_HUMAN	ACADSB	Short/branched chain specific acyl-CoA dehydrogenase, mitochondrial
P46060	RAGP1_HUMAN	RANGAP1	Ran GTPase-activating protein 1
P46781	RS9_HUMAN	RPS9	40S ribosomal protein S9
P46926	GNPI1_HUMAN	GNPDA1	Glucosamine-6-phosphate isomerase 1
P46934	NEDD4_HUMAN	NEDD4	E3 ubiquitin-protein ligase NEDD4
P46940;Q13576	IQGA1/2_HUMAN	IQGAP1/2	Ras GTPase-activating-like protein IQGAP1/2
P48426	PI42A_HUMAN	PIP4K2A	Phosphatidylinositol 5-phosphate 4-kinase type-2 alpha
P48740	MASP1_HUMAN	MASP1	Mannan-binding lectin serine protease 1
P50281	MMP14_HUMAN	MMP14	Matrix metalloproteinase-14
P50336	PPOX_HUMAN	PPOX	Protoporphyrinogen oxidase
Q5VIR6	VPS53_HUMAN	VPS53	Vacuolar protein sorting-associated protein 53 homolog
Q5W0V3	FHI2A_HUMAN	FHIP2A	FHF complex subunit HOOK interacting protein 2A
Q63HR2	TNS2_HUMAN	TNS2	Tensin-2
Q69YQ0	CYTSA_HUMAN	SPECC1L	Cytospin-A
Q6DKJ4	NXN_HUMAN	NXN	Nucleoredoxin
Q6IQ22	RAB12_HUMAN	RAB12	Ras-related protein Rab-12
Q6MZQ0	PRR5L_HUMAN	PRR5L	Proline-rich protein 5-like
Q6P1X6	CH082_HUMAN	C8orf82	UPF0598 protein C8orf82
Q6P9B6	MEAK7_HUMAN	MEAK7	MTOR-associated protein MEAK7
Q6PKG0	LARP1_HUMAN	LARP1	La-related protein 1
Q6UB35	C1TM_HUMAN	MTHFD1L	Monofunctional C1-tetrahydrofolate synthase, mitochondrial
Q6UY14	ATL4_HUMAN	ADAMTSL4	ADAMTS-like protein 4
Q6Y288	B3GLT_HUMAN	B3GLCT	Beta-1,3-glucosyltransferase
Q6ZMI0	PPR21_HUMAN	PPP1R21	Protein phosphatase 1 regulatory subunit 21
Q6ZMP0	THSD4_HUMAN	THSD4	Thrombospondin type-1 domain-containing protein 4
Q6ZSR9	YJ005_HUMAN		Uncharacterized protein FLJ45252
Q6ZT62;Q9Y3L3	BGIN/3BP1_HUMAN	BARGIN/SH3BP1	Bargin / SH3 domain-binding protein 1
Q70E73	RAPH1_HUMAN	RAPH1	Ras-associated and pleckstrin homology domains-containing protein 1
Q7L014	DDX46_HUMAN	DDX46	Probable ATP-dependent RNA helicase DDX46
Q7LGC8	CHST3_HUMAN	CHST3	Carbohydrate sulfotransferase 3
Q7Z3B1	NEGR1_HUMAN	NEGR1	Neuronal growth regulator 1
Q7Z4G1	COMD6_HUMAN	COMMD6	COMM domain-containing protein 6
Q7Z7K6	CENPV_HUMAN	CENPV	Centromere protein V
Q86SH2	ZAR1_HUMAN	ZAR1	Zygote arrest protein 1
Q86TI0	TBCD1_HUMAN	TBC1D1	TBC1 domain family member 1
Q86UE4	LYRIC_HUMAN	MTDH	Protein LYRIC
Q86VR2	RETR3_HUMAN	RETREG3	Reticulophagy regulator 3
Q86VS8	HOOK3_HUMAN	HOOK3	Protein Hook homolog 3
Q86W42	THOC6_HUMAN	THOC6	THO complex subunit 6 homolog
Q86X55	CARM1_HUMAN	CARM1	Histone-arginine methyltransferase CARM1
Q86YZ3	HORN_HUMAN	HRNR	Hornerin
Q8IWB7	WDFY1_HUMAN	WDFY1	WD repeat and FYVE domain-containing protein 1
Q8IXB1	DJC10_HUMAN	DNAJC10	DnaJ homolog subfamily C member 10
Q8IY17	PLPL6_HUMAN	PNPLA6	Patatin-like phospholipase domain-containing protein 6
Q8IYI6	EXOC8_HUMAN	EXOC8	Exocyst complex component 8
Q8IYM9	TRI22_HUMAN	TRIM22	E3 ubiquitin-protein ligase TRIM22
Q8N0X7	SPART_HUMAN	SPART	Spartin
Q8N1F7	NUP93_HUMAN	NUP93	Nuclear pore complex protein Nup93
Q8N386	LRC25_HUMAN	LRRC25	Leucine-rich repeat-containing protein 25
Q8N392	RHG18_HUMAN	ARHGAP18	Rho GTPase-activating protein 18
Q8N3E9	PLCD3_HUMAN	PLCD3	1-phosphatidylinositol 4,5-bisphosphate phosphodiesterase delta-3
Q8N573	OXR1_HUMAN	OXR1	Oxidation resistance protein 1
Q8N684	CPSF7_HUMAN	CPSF7	Cleavage and polyadenylation specificity factor subunit 7
Q8N766	EMC1_HUMAN	EMC1	ER membrane protein complex subunit 1
Q8N8N7	PTGR2_HUMAN	PTGR2	Prostaglandin reductase 2
Q8NCA5	FA98A_HUMAN	FAM98A	Protein FAM98A
Q8NE71	ABCF1_HUMAN	ABCF1	ATP-binding cassette sub-family F member 1
Q8NF91	SYNE1_HUMAN	SYNE1	Nesprin-1
Q8TAL6	FIBIN_HUMAN	FIBIN	Fin bud initiation factor homolog
Q8TBX8	PI42C_HUMAN	PIP4K2C	Phosphatidylinositol 5-phosphate 4-kinase type-2 gamma
Q8TCU4	ALMS1_HUMAN	ALMS1	Alstrom syndrome protein 1
Q8TDW5	SYTL5_HUMAN	SYTL5	Synaptotagmin-like protein 5
Q8WUY3	PRUN2_HUMAN	PRUNE2	Protein prune homolog 2
Q92506	DHB8_HUMAN	HSD17B8	(3R)-3-hydroxyacyl-CoA dehydrogenase
Q92522	H1X_HUMAN	H1-10	Histone H1.10
Q92530	PSMF1_HUMAN	PSMF1	Proteasome inhibitor PI31 subunit
Q92556	ELMO1_HUMAN	ELMO1	Engulfment and cell motility protein 1
Q92561	PHYIP_HUMAN	PHYHIP	Phytanoyl-CoA hydroxylase-interacting protein
Q92572	AP3S1_HUMAN	AP3S1	AP-3 complex subunit sigma-1
Q92604	LGAT1_HUMAN	LPGAT1	Acyl-CoA:lysophosphatidylglycerol acyltransferase 1
Q92614	MY18A_HUMAN	MYO18A	Unconventional myosin-XVIIIa
Q92688	AN32B_HUMAN	ANP32B	Acidic leucine-rich nuclear phosphoprotein 32 family member B
Q92765	SFRP3_HUMAN	FRZB	Secreted frizzled-related protein 3
Q92769	HDAC2_HUMAN	HDAC2	Histone deacetylase 2
Q92783	STAM1_HUMAN	STAM	Signal transducing adapter molecule 1
Q92796	DLG3_HUMAN	DLG3	Disks large homolog 3
Q93008	USP9X_HUMAN	USP9X	Probable ubiquitin carboxyl-terminal hydrolase FAF-X
Q969T9	WBP2_HUMAN	WBP2	WW domain-binding protein 2
Q96A33	CCD47_HUMAN	CCDC47	PAT complex subunit CCDC47
Q96AB3	ISOC2_HUMAN	ISOC2	Isochorismatase domain-containing protein 2
Q96AG4	LRC59_HUMAN	LRRC59	Leucine-rich repeat-containing protein 59
Q96B54	ZN428_HUMAN	ZNF428	Zinc finger protein 428
Q96CD2	COAC_HUMAN	PPCDC	Phosphopantothenoylcysteine decarboxylase
Q96FV2	SCRN2_HUMAN	SCRN2	Secernin-2
Q96FZ7	CHMP6_HUMAN	CHMP6	Charged multivesicular body protein 6
Q96JB5	CK5P3_HUMAN	CDK5RAP3	CDK5 regulatory subunit-associated protein 3
Q96JJ3	ELMO2_HUMAN	ELMO2	Engulfment and cell motility protein 2
Q96JJ7	TMX3_HUMAN	TMX3	Protein disulfide-isomerase TMX3
Q96PK6	RBM14_HUMAN	RBM14	RNA-binding protein 14
Q96SB3	NEB2_HUMAN	PPP1R9B	Neurabin-2
Q96SU4	OSBL9_HUMAN	OSBPL9	Oxysterol-binding protein-related protein 9
Q99417	MYCBP_HUMAN	MYCBP	c-Myc-binding protein
Q99447	PCY2_HUMAN	PCYT2	Ethanolamine-phosphate cytidylyltransferase
Q99623	PHB2_HUMAN	PHB2	Prohibitin-2
Q99961	SH3G1_HUMAN	SH3GL1	Endophilin-A2
Q9BPX5	ARP5L_HUMAN	ARPC5L	Actin-related protein 2/3 complex subunit 5-like protein
Q9BQI9	NRIP2_HUMAN	NRIP2	Nuclear receptor-interacting protein 2
Q9BR39	JPH2_HUMAN	JPH2	Junctophilin-2
Q9BRX2	PELO_HUMAN	PELO	Protein pelota homolog
Q9BTT0	AN32E_HUMAN	ANP32E	Acidic leucine-rich nuclear phosphoprotein 32 family member E
Q9BTW9	TBCD_HUMAN	TBCD	Tubulin-specific chaperone D
Q9BTZ2	DHRS4_HUMAN	DHRS4	Dehydrogenase/reductase SDR family member 4
Q9BUP3	HTAI2_HUMAN	HTATIP2	Oxidoreductase HTATIP2
Q9BWM7	SFXN3_HUMAN	SFXN3	Sideroflexin-3
Q9BWM7;Q9H9B4	SFXN3/1_HUMAN	SFXN3/1	Sideroflexin-3/1
Q9BWS9	CHID1_HUMAN	CHID1	Chitinase domain-containing protein 1
Q9NR09	BIRC6_HUMAN	BIRC6	Baculoviral IAP repeat-containing protein 6
Q9NRQ2	PLS4_HUMAN	PLSCR4	Phospholipid scramblase 4
Q9NTX5	ECHD1_HUMAN	ECHDC1	Ethylmalonyl-CoA decarboxylase
Q9NUU7	DD19A_HUMAN	DDX19A	ATP-dependent RNA helicase DDX19A
Q9NYF8	BCLF1_HUMAN	BCLAF1	Bcl-2-associated transcription factor 1
Q9NZ32	ARP10_HUMAN	ACTR10	Actin-related protein 10
Q9NZB8	MOCS1_HUMAN	MOCS1	Molybdenum cofactor biosynthesis protein 1
Q9NZN3	EHD3_HUMAN	EHD3	EH domain-containing protein 3
Q9NZQ3	SPN90_HUMAN	NCKIPSD	NCK-interacting protein with SH3 domain
Q9P265	DIP2B_HUMAN	DIP2B	Disco-interacting protein 2 homolog B
Q9P2J5	SYLC_HUMAN	LARS1	Leucine--tRNA ligase, cytoplasmic
Q9P2R3	ANFY1_HUMAN	ANKFY1	Rabankyrin-5
Q9UBP9	GULP1_HUMAN	GULP1	PTB domain-containing engulfment adapter protein 1
Q9UDT6	CLIP2_HUMAN	CLIP2	CAP-Gly domain-containing linker protein 2
Q9UDY4	DNJB4_HUMAN	DNAJB4	DnaJ homolog subfamily B member 4
Q9UEY8	ADDG_HUMAN	ADD3	Gamma-adducin
Q9UHR5	S30BP_HUMAN	SAP30BP	SAP30-binding protein
Q9UHX1	PUF60_HUMAN	PUF60	Poly(U)-binding-splicing factor PUF60
Q9UJC5	SH3L2_HUMAN	SH3BGRL2	SH3 domain-binding glutamic acid-rich-like protein 2
Q9UJD0	RIMS3_HUMAN	RIMS3	Regulating synaptic membrane exocytosis protein 3
Q9UKK3	PARP4_HUMAN	PARP4	Protein mono-ADP-ribosyltransferase PARP4
Q9UKV8;Q9UL18	AGO2/1_HUMAN	AGO2/1	Protein argonaute-2/1
Q9UKY7	CDV3_HUMAN	CDV3	Protein CDV3 homolog
Q9UN37	VPS4A_HUMAN	VPS4A	Vacuolar protein sorting-associated protein 4A
Q9UNF0	PACN2_HUMAN	PACSIN2	Protein kinase C and casein kinase substrate in neurons protein 2
Q9UNN5	FAF1_HUMAN	FAF1	FAS-associated factor 1
Q9UPT5	EXOC7_HUMAN	EXOC7	Exocyst complex component 7
Q9Y295	DRG1_HUMAN	DRG1	Developmentally-regulated GTP-binding protein 1
Q9Y296	TPPC4_HUMAN	TRAPPC4	Trafficking protein particle complex subunit 4
Q9Y2I1	NISCH_HUMAN	NISCH	Nischarin
Q9Y2L1	RRP44_HUMAN	DIS3	Exosome complex exonuclease RRP44
Q9Y2T2	AP3M1_HUMAN	AP3M1	AP-3 complex subunit mu-1
Q9Y2X3	NOP58_HUMAN	NOP58	Nucleolar protein 58
Q9Y2Y0	AR2BP_HUMAN	ARL2BP	ADP-ribosylation factor-like protein 2-binding protein
Q9Y3A5	SBDS_HUMAN	SBDS	Ribosome maturation protein SBDS
Q9Y3C8	UFC1_HUMAN	UFC1	Ubiquitin-fold modifier-conjugating enzyme 1
Q9Y4J8	DTNA_HUMAN	DTNA	Dystrobrevin alpha
Q9Y6F6	IRAG1_HUMAN	IRAG1	Inositol 1,4,5-triphosphate receptor associated 1
Q9Y6K5	OAS3_HUMAN	OAS3	2'-5'-oligoadenylate synthase 3
Q9Y6W5	WASF2_HUMAN	WASF2	Wiskott-Aldrich syndrome protein family member 2
P05114	HMGN1_HUMAN	HMGN1	Non-histone chromosomal protein HMG-14
