## Supplementary material for "Matrix-associated extracellular vesicles modulate smooth muscle cell adhesion and directionality by presenting collagen VI": Table S6

### Sheet: Sheet1
Table S6 Comparison of EV and sEV proteomic composition
[PBS_EV]	[PBS_sEV]	[PBS_EV] and [PBS_sEV]
KRIT1	COL6A2	FN1
ACTN4	PTGFRN	ACTG1
FLNB	EDIL3	ACTA1
ALDOA	THBS2	MYH9
PDIA4	TGFBI	VIM
SPTBN1	PXDN	FLNA
UQCRC1	COL12A1	FLNC
SFXN1	IGSF8	ANXA2
CALD1	MYADM	ALB
RPL13	LGALS3BP	PKM
RPL7	TTYH3	HSPG2
LMNA	MYH7B	MYH10
TXNDC5	TUBB1	MYOF
ZYX	FBLN1	ANXA1
ILK	RPS4X	PLEC
HYOU1	EPHA8	HSPA5
IGF2R	CNTNAP1	ATP1A1
PSMD2	SCAMP3	PDIA3
DDX3X	TUBB3	ACTBL2
YWHAE	LLGL1	HSP90B1
RPL18	HLA-A	MVP
RPS14	HIST2H2AC	MSN
P3H1	ITGAV	CKAP4
LMAN1	PRDX2	ANXA6
YES1	PLSCR3	TLN1
PGRMC2	HNRNPC	ATP5F1A
DCTN1		GANAB
PRDX4		TUBB
EXOC1		TUBB4B
ACTR3		EEF2
VAT1		ITGB1
PHB		ACTN1
ACAT1		HSPA8
PLS3		MYO1C
ASPH		ANXA5
APMAP		EEF1A1
PCBP1		RPS27A
PDIA6		HSP90AB1
FASN		ANPEP
PHB2		DYNC1H1
ATP2B3		COL1A2
GOT2		HSPD1
RPL14		HSP90AA1
RPS3		HSPA9
PLAT		CLTC
TPI1		HADHB
CALR		RPN1
DPYSL2		KRT9
CCDC80		CCT3
CPT1A		ACLY
FKBP9		VCL
LMO7		CANX
RPL19		THBS1
ALCAM		AHNAK
ESYT2		P4HB
FKBP10		SND1
DLST		ATP2B4
EIF4A1		KRT2
SERPINH1		KRT10
CAVIN3		KRT1
CD151		TUBB6
FLT1		HBA1
RPS18		GFPT1
YWHAG		KIF5B
YWHAQ		VCP
CCT2		TFRC
DNAJB11		PLOD1
CCT6A		LRP1
WDR1		TGM2
SPTAN1		ATP2B1
MDH2		GAPDH
RAB6A		ENO1
TNS1		CCT8
RAB6B		HSPB1
RAB14		ESYT1
RAB10		CD44
DSP		RNH1
NCL		P4HA1
RRBP1		RPSA
SFXN3		ATP5F1B
HNRNPA1		COL1A1
TAGLN2		NT5E
USP5		LDHA
ALDH18A1		CTNND1
P4HA2		AP2A1
TRAP1		CCT7
LASP1		CTNNA1
PRKCSH		COLGALT1
RUVBL2		CCT4
EIF3C		RPS5
ALDH9A1		KRT5
PGD		UGDH
TAGLN		CCT5
MYL6		CTNNB1
FXR1		KRT7
LSS		GSN
SEPTIN11		KRT17
PHGDH		CYBRD1
VPS35		ITGA3
SEPTIN7		H2AFJ
SRM		HSPA1B
QARS1		PLOD2
ETFB		ICAM1
PLOD3		KRT18
PPIA		KRT8
SLC7A5		CDH13
MAP4		YWHAZ
ABCC1		DDOST
CAP1		ITGA2
PLXNB2		ATP1A3
EIF3B		KPNB1
CFL1		RPS2
PRDX6		MFGE8
ENG		TPBG
SH3PXD2A		NCEH1
		DBNL
		RPL3
		TCP1
		SLC3A2
		NRP1
		BST1
		ITGA5
		KRT6A
		PRKAA1
		STXBP1
		TUBA3C
		PGK1
		RPS3A
		GNAI2
		GLIPR2
		COL6A1
		ENDOD1
		UBA1
		COL6A3
		F5
		PFN1
		CPS1
		H4C1
		COPA
		GNAS
		RPLP0P6
		TUBA4A
