## Supplementary material for "Matrix-associated extracellular vesicles modulate smooth muscle cell adhesion and directionality by presenting collagen VI": Table S8

### Sheet: EV and sEV
Table S8 Protein functional enrichment in EV and sEV
Category	Term	Count	%	PValue	Genes	List Total	Pop Hits	Pop Total	Fold Enrichment	Bonferroni	Benjamini	FDR			GOTERM_BP	-LOG(P-VALUE)
GOTERM_BP_DIRECT	GO:0030198~extracellular matrix organization	10	18.1818	9.51805e-09	ITGB1, COL1A1, COL1A2, COL6A2, COL6A1, FN1, COL6A3, TGFBI, THBS1, HSPG2	54	196	16792	15.8655	6.32948e-06	6.3295e-06	6.19625e-06			cell-cell adhesion	3.6922
GOTERM_BP_DIRECT	GO:0006928~movement of cell or subcellular component	6	10.9091	7.40985e-06	TUBB, MSN, VIM, TLN1, TUBB4B, ACTG1	54	86	16792	21.6951	0.00491545	0.00132933	0.00130134			collagen catabolic process	4.31123
GOTERM_BP_DIRECT	GO:0070527~platelet aggregation	5	9.09091	8.21323e-06	ACTN1, MYH9, FLNA, TLN1, ACTG1	54	41	16792	37.9223	0.00544693	0.00132933	0.00130134			leukocyte migration	4.39275
GOTERM_BP_DIRECT	GO:0070208~protein heterotrimerization	4	7.27273	1.05449e-05	COL1A1, COL1A2, COL6A2, COL6A1	54	14	16792	88.8466	0.00698789	0.00132933	0.00130134			platelet degranulation	4.74747
GOTERM_BP_DIRECT	GO:0043066~negative regulation of apoptotic process	10	18.1818	1.11841e-05	HSPA9, ANXA1, HSPA5, ANXA5, ALB, FLNA, RPS27A, THBS1, HSP90B1, HSPD1	54	455	16792	6.83435	0.00740989	0.00132933	0.00130134			cell adhesion	4.92104
GOTERM_BP_DIRECT	GO:0007155~cell adhesion	10	18.1818	1.19939e-05	COL1A1, COL6A2, COL6A1, FN1, COL6A3, TGFBI, THBS2, THBS1, MYH10, EDIL3	54	459	16792	6.77479	0.00794429	0.00132933	0.00130134			negative regulation of apoptotic process	4.9514
GOTERM_BP_DIRECT	GO:0002576~platelet degranulation	6	10.9091	1.78868e-05	ACTN1, ALB, FN1, FLNA, TLN1, THBS1	54	103	16792	18.1143	0.0118243	0.00169924	0.00166347			protein heterotrimerization	4.97696
GOTERM_BP_DIRECT	GO:0050900~leukocyte migration	6	10.9091	4.04808e-05	ITGB1, COL1A1, COL1A2, FN1, MYH9, MSN	54	122	16792	15.2933	0.0265612	0.00336497	0.00329413			platelet aggregation	5.08549
GOTERM_BP_DIRECT	GO:0030574~collagen catabolic process	5	9.09091	4.88392e-05	COL1A1, COL1A2, COL6A2, COL6A1, COL6A3	54	64	16792	24.294	0.0319571	0.00360867	0.0035327			movement of cell or subcellular component	5.13019
GOTERM_BP_DIRECT	GO:0098609~cell-cell adhesion	7	12.7273	0.000203144	HSPA8, PKM, HSP90AB1, HSPA5, ANXA2, EEF2, PLEC	54	271	16792	8.03225	0.126375	0.013509	0.0132246			extracellular matrix organization	8.02145
GOTERM_BP_DIRECT	GO:0006457~protein folding	6	10.9091	0.000253288	HSPA9, PDIA3, HSPA8, GANAB, HSP90AB1, HSP90B1	54	180	16792	10.3654	0.155033	0.0153124	0.01499
GOTERM_BP_DIRECT	GO:0006986~response to unfolded protein	4	7.27273	0.000312437	HSPA8, HSP90AB1, THBS1, HSPD1	54	42	16792	29.6155	0.187633	0.0173142	0.0169497
GOTERM_BP_DIRECT	GO:0042542~response to hydrogen peroxide	4	7.27273	0.000555525	COL1A1, HBA1, EEF2, HSPD1	54	51	16792	24.3893	0.308939	0.0284173	0.027819
GOTERM_BP_DIRECT	GO:0034329~cell junction assembly	3	5.45455	0.000632192	FLNA, FLNC, ACTG1	54	12	16792	77.7407	0.343308	0.0299137	0.029284
GOTERM_BP_DIRECT	GO:0001525~angiogenesis	6	10.9091	0.000674746	ANXA2, ANPEP, FN1, MYH9, TGFBI, HSPG2	54	223	16792	8.36672	0.361643	0.0299137	0.029284
GOTERM_BP_DIRECT	GO:0034975~protein folding in endoplasmic reticulum	3	5.45455	0.000745626	PDIA3, HSPA5, HSP90B1	54	13	16792	71.7607	0.391054	0.0309901	0.0303377
GOTERM_BP_DIRECT	GO:0008360~regulation of cell shape	5	9.09091	0.000987408	ANXA1, FN1, MYH9, MSN, MYH10	54	140	16792	11.1058	0.48157	0.0386251	0.0378119
GOTERM_BP_DIRECT	GO:0034976~response to endoplasmic reticulum stress	4	7.27273	0.00170774	PDIA3, EEF2, THBS1, HSP90B1	54	75	16792	16.5847	0.679098	0.0630915	0.0617633
GOTERM_BP_DIRECT	GO:0030168~platelet activation	4	7.27273	0.00571506	COL1A1, COL1A2, ACTN1, FLNA	54	115	16792	10.8161	0.977883	0.200027	0.195816
GOTERM_BP_DIRECT	GO:0044267~cellular protein metabolic process	4	7.27273	0.00613745	TGFBI, RPS27A, HSPG2, CKAP4	54	118	16792	10.5411	0.983327	0.20407	0.199774
GOTERM_BP_DIRECT	GO:0030199~collagen fibril organization	3	5.45455	0.00672155	COL1A1, COL1A2, ANXA2	54	39	16792	23.9202	0.988722	0.212849	0.208368
GOTERM_BP_DIRECT	GO:0001895~retina homeostasis	3	5.45455	0.0070611	ALB, KRT1, ACTG1	54	40	16792	23.3222	0.991016	0.213438	0.208944
GOTERM_BP_DIRECT	GO:0000086~G2/M transition of mitotic cell cycle	4	7.27273	0.00924382	DYNC1H1, TUBB, RPS27A, TUBB4B	54	137	16792	9.07921	0.997921	0.256671	0.251267
GOTERM_BP_DIRECT	GO:0031532~actin cytoskeleton reorganization	3	5.45455	0.00964927	ANXA1, MYH9, FLNA	54	47	16792	19.8487	0.998416	0.256671	0.251267
GOTERM_BP_DIRECT	GO:0071230~cellular response to amino acid stimulus	3	5.45455	0.00964927	COL1A1, COL1A2, COL6A1	54	47	16792	19.8487	0.998416	0.256671	0.251267
GOTERM_BP_DIRECT	GO:0018149~peptide cross-linking	3	5.45455	0.010869	ANXA1, FN1, THBS1	54	50	16792	18.6578	0.999302	0.277996	0.272143
GOTERM_BP_DIRECT	GO:0007161~calcium-independent cell-matrix adhesion	2	3.63636	0.0125665	ITGB1, FN1	54	4	16792	155.481	0.999777	0.309509	0.302993
GOTERM_BP_DIRECT	GO:0042493~response to drug	5	9.09091	0.0153877	COL1A1, ANXA1, ATP1A1, THBS1, HSPD1	54	304	16792	5.11452	0.999967	0.365457	0.357764
GOTERM_BP_DIRECT	GO:0001666~response to hypoxia	4	7.27273	0.017014	PKM, THBS1, HSP90B1, HSPD1	54	172	16792	7.2317	0.999989	0.390148	0.381934
GOTERM_BP_DIRECT	GO:0007044~cell-substrate junction assembly	2	3.63636	0.0187916	FN1, TLN1	54	6	16792	103.654	0.999997	0.416546	0.407777
GOTERM_BP_DIRECT	GO:0030335~positive regulation of cell migration	4	7.27273	0.0203116	COL1A1, MYO1C, HSPA5, THBS1	54	184	16792	6.76006	0.999999	0.434186	0.425045
GOTERM_BP_DIRECT	GO:0006898~receptor-mediated endocytosis	4	7.27273	0.0208932	ALB, CLTC, HBA1, HSP90B1	54	186	16792	6.68738	0.999999	0.434186	0.425045
GOTERM_BP_DIRECT	GO:0031340~positive regulation of vesicle fusion	2	3.63636	0.0218896	ANXA1, ANXA2	54	7	16792	88.8466	1	0.441109	0.431823
GOTERM_BP_DIRECT	GO:0036500~ATF6-mediated unfolded protein response	2	3.63636	0.028057	HSPA5, HSP90B1	54	9	16792	69.1029	1	0.518275	0.507364
GOTERM_BP_DIRECT	GO:0043589~skin morphogenesis	2	3.63636	0.028057	COL1A1, COL1A2	54	9	16792	69.1029	1	0.518275	0.507364
GOTERM_BP_DIRECT	GO:0001778~plasma membrane repair	2	3.63636	0.028057	MYOF, MYH10	54	9	16792	69.1029	1	0.518275	0.507364
GOTERM_BP_DIRECT	GO:0051085~chaperone mediated protein folding requiring cofactor	2	3.63636	0.0311263	HSPA8, HSPD1	54	10	16792	62.1926	1	0.554483	0.54281
GOTERM_BP_DIRECT	GO:0032355~response to estradiol	3	5.45455	0.0334765	COL1A1, ANXA1, EEF2	54	91	16792	10.2515	1	0.554483	0.54281
GOTERM_BP_DIRECT	GO:0007179~transforming growth factor beta receptor signaling pathway	3	5.45455	0.0341524	ITGB1, COL1A2, RPS27A	54	92	16792	10.1401	1	0.554483	0.54281
GOTERM_BP_DIRECT	GO:0051764~actin crosslink formation	2	3.63636	0.0341862	ACTN1, FLNA	54	11	16792	56.5387	1	0.554483	0.54281
GOTERM_BP_DIRECT	GO:0021680~cerebellar Purkinje cell layer development	2	3.63636	0.0341862	HSPA5, MYH10	54	11	16792	56.5387	1	0.554483	0.54281
GOTERM_BP_DIRECT	GO:0043032~positive regulation of macrophage activation	2	3.63636	0.0372365	THBS1, HSPD1	54	12	16792	51.8272	1	0.589579	0.577166
GOTERM_BP_DIRECT	GO:0001649~osteoblast differentiation	3	5.45455	0.0426695	COL1A1, COL6A1, CLTC	54	104	16792	8.97009	1	0.659889	0.645996
GOTERM_BP_DIRECT	GO:0006936~muscle contraction	3	5.45455	0.0449112	ACTA1, MYOF, TLN1	54	107	16792	8.71859	1	0.678771	0.664481
GOTERM_BP_DIRECT	GO:0042026~protein refolding	2	3.63636	0.046331	HSPA8, HSPD1	54	15	16792	41.4617	1	0.68467	0.670256
GOTERM_BP_DIRECT	GO:0045109~intermediate filament organization	2	3.63636	0.0493437	VIM, KRT9	54	16	16792	38.8704	1	0.703372	0.688564
GOTERM_BP_DIRECT	GO:0010628~positive regulation of gene expression	4	7.27273	0.049712	ACTA1, FN1, MSN, VIM	54	262	16792	4.74753	1	0.703372	0.688564
GOTERM_BP_DIRECT	GO:0030048~actin filament-based movement	2	3.63636	0.0523471	MYH9, MYH10	54	17	16792	36.5839	1	0.725226	0.709958
GOTERM_BP_DIRECT	GO:0042267~natural killer cell mediated cytotoxicity	2	3.63636	0.0553412	TUBB, TUBB4B	54	18	16792	34.5514	1	0.751059	0.735247
GOTERM_BP_DIRECT	GO:0030220~platelet formation	2	3.63636	0.058326	ACTN1, MYH9	54	19	16792	32.7329	1	0.775736	0.759405
GOTERM_BP_DIRECT	GO:0038096~Fc-gamma receptor signaling pathway involved in phagocytosis	3	5.45455	0.0609076	MYO1C, HSP90AB1, ACTG1	54	127	16792	7.34558	1	0.794187	0.777467
GOTERM_BP_DIRECT	GO:0042730~fibrinolysis	2	3.63636	0.0642679	ANXA2, KRT1	54	21	16792	29.6155	1	0.821887	0.804584
GOTERM_BP_DIRECT	GO:0016032~viral process	4	7.27273	0.0682998	HSPA8, VIM, TLN1, HSPD1	54	299	16792	4.16004	1	0.84547	0.827671
GOTERM_BP_DIRECT	GO:0050821~protein stabilization	3	5.45455	0.0686547	HSP90AB1, FLNA, HSPD1	54	136	16792	6.85948	1	0.84547	0.827671
GOTERM_BP_DIRECT	GO:0071353~cellular response to interleukin-4	2	3.63636	0.0731117	HSP90AB1, HSPA5	54	24	16792	25.9136	1	0.868202	0.849924
GOTERM_BP_DIRECT	GO:0030511~positive regulation of transforming growth factor beta receptor signaling pathway	2	3.63636	0.0731117	HSP90AB1, THBS1	54	24	16792	25.9136	1	0.868202	0.849924
GOTERM_BP_DIRECT	GO:0007159~leukocyte cell-cell adhesion	2	3.63636	0.0760414	ITGB1, MSN	54	25	16792	24.877	1	0.88715	0.868473
GOTERM_BP_DIRECT	GO:0031032~actomyosin structure organization	2	3.63636	0.0818736	MYH9, MYH10	54	27	16792	23.0343	1	0.922812	0.903385
GOTERM_BP_DIRECT	GO:0035987~endodermal cell differentiation	2	3.63636	0.0818736	COL6A1, FN1	54	27	16792	23.0343	1	0.922812	0.903385
GOTERM_BP_DIRECT	GO:0045214~sarcomere organization	2	3.63636	0.0876696	ITGB1, ACTG1	54	29	16792	21.4457	1	0.971671	0.951215
GOTERM_BP_DIRECT	GO:0042220~response to cocaine	2	3.63636	0.0962964	HSP90AB1, HSPD1	54	32	16792	19.4352	1	1	0.980422
GOTERM_BP_DIRECT	GO:0002755~MyD88-dependent toll-like receptor signaling pathway	2	3.63636	0.0991542	RPS27A, HSPD1	54	33	16792	18.8462	1	1	0.980422
GOTERM_BP_DIRECT	GO:0002931~response to ischemia	2	3.63636	0.0991542	EEF2, HSPD1	54	33	16792	18.8462	1	1	0.980422
